# ULK4 and Fused/STK36 interact to mediate assembly of a motile flagellum

**DOI:** 10.1101/2022.03.06.483169

**Authors:** Ciaran J. McCoy, Humbeline Paupelin-Vaucelle, Peter Gorilak, Tom Beneke, Vladimir Varga, Eva Gluenz

## Abstract

Unc-51-like kinase (ULK) family serine-threonine protein kinase homologs have been linked to the function of motile cilia in diverse species. Mutations in Fused/STK36 and ULK4 in mice resulted in hydrocephalus and other phenotypes consistent with ciliary defects. How either protein contributes to the assembly and function of motile cilia is not well understood. Here we studied the phenotypes of *ULK4* and *Fused* gene knockout (KO) mutants in the flagellated protist *Leishmania mexicana*. Both KO mutants exhibited a variety of structural defects of the flagellum cytoskeleton. Biochemical approaches indicate spatial proximity of these proteins and indicates a direct interaction between the N-terminus of LmxULK4 and LmxFused. Both proteins display a dispersed localisation throughout the cell body and flagellum, with enrichment near the flagellar base and tip. Fused/STK36 was previously shown to localise to mammalian motile cilia and we demonstrate here that ULK4 also localises to the motile cilia in mouse ependymal cells. Taken together these data suggest a model where the pseudokinase ULK4 is a positive regulator of the kinase Fused/STK36 in a pathway required for stable assembly of motile cilia.

**Summary Statement:** Knockout phenotypes in *Leishmania*, and confirmation of ULK4 ciliary localisation in mouse, show ULK4 and Fused/STK36 interact in a conserved pathway for stable assembly of motile cilia.
