## Supplemental Data File 3 for "ULK4 and Fused/STK36 interact to mediate assembly of a motile flagellum"

### Sheet: Supplemental_file_3_primers
Gene ID	Product	ORF forward primer	ORF reverse primer	PCR fragment size (bp)
LmxM.13.0440	Fused	ACGGCCATCCTCAAATCTGTCA	CCAGCTTGACGTGTGGAATGAC	115
LmxM.28.0620	ULK4	TAGCTTGGCCTGTCTCTTCCAC	ACCACAAGTCTGATGCCATCGA	122
LmxM.28.1110	CFAP52	GATCGCATTGTGAAGGTGTGGG	GACACAATCTTCTTGCCGTCCG	116
LmxM.27.0870	CMF2	GAGCCGAAACAAGACAACTCCG	TTTGAGTAGAGCCCGGGTGAAG	180
LmxM.31.3870	Myosin XXI	CTGTACGTTGGCATGTTCGACC	AGTTGCACTCCTCATCCAGCAT	334
LmxM.04.0420	Tetratricopeptide repeat protein	GAGATCACGCTTCAGATGCACG	CACCTTGAAGCGCATGAGATCG	117
LmxM.25.1150	ATAT1	TTCCGGCTCTACTTGCTTACCC	GAGTCCGTAGTGCTTCCTGAGG	282
LmxM.18.0470	PF20	TGAAGACATGGACCTGGACACC	ATTACGGTGGAGGAAGTTGCGA	139
